# Overcoming brain-derived therapeutic resistance in HER2+ breast cancer brain metastasis

**DOI:** 10.1101/2024.02.19.581073

**Authors:** Danyyl Ippolitov, Yi-Han Lin, Jeremy Spence, Aleksandra Glogowska, Thatchawan Thanasupawat, Jason Beiko, Marc R. Del Bigio, Xin Xu, Amy Wang, Raul Calvo, Abhijeet Kapoor, Juan J Marugan, Mark J Henderson, Thomas Klonisch, Sabine Hombach-Klonisch

## Abstract

Brain metastasis of HER2+ breast cancer occurs in about 50% of all women with metastatic HER2+ breast cancer and confers poor prognosis for patients. Despite effective HER2-targeted treatments of peripheral HER2+ breast cancer with Trastuzumab +/-HER2 inhibitors, limited brain permeability renders these treatments inefficient for HER2+ breast cancer brain metastasis (BCBM). The scarcity of suitable patient-derived in-vivo models for HER2+ BCBM has compromised the study of molecular mechanisms that promote growth and therapeutic resistance in brain metastasis. We have generated and characterized new HER2+ BCBM cells (BCBM94) isolated from a patient HER2+ brain metastasis. Repeated hematogenic xenografting of BCBM94 consistently generated BCBM in mice. The clinically used receptor tyrosine kinase inhibitor (RTKi) Lapatinib blocked phosphorylation of all ErbB1-4 receptors and induced the intrinsic apoptosis pathway in BCBM94. Neuregulin-1 (NRG1), a ligand for ErbB3 and ErbB4 that is abundantly expressed in the brain, was able to rescue Lapatinib-induced apoptosis and clonogenic ability in BCBM94 and in HER2+ BT474. ErbB3 was essential to mediate the NRG1-induced survival pathway that involved PI3K-AKT signalling and the phosphorylation of BAD at serine 136 to prevent apoptosis. High throughput RTKi screening identified the brain penetrable Poziotinib as highly potent compound to reduce cell viability in HER2+ BCBM in the presence of NRG1. Successful in-vivo ablation of BCBM94- and BT474-derived HER2+ brain tumors was achieved upon two weeks of treatment with Poziotinib. MRI revealed BCBM remission upon poziotinib, but not with Lapatinib treatment. In conclusion, we have established a new patient-derived HER2+ BCBM in-vivo model and identified Poziotinib as highly efficacious RTKi with excellent brain penetrability that abrogated HER2+ BCBM brain tumors in our mouse models.
