## Supplementary material for "Overcoming brain-derived therapeutic resistance in HER2+ breast cancer brain metastasis": Suppl. Table 1: Suppl Table 1_Erbb inhibitors_tables_with vendors.xlsx

### Sheet: Table 1 (94 vs HME)
Name	NCGC ID	SMILES	Covalent	Erbb1	Erbb2	Erbb3	Erbb4	BCBM94 IC50 mean	IC50 stdev	efficacy mean	efficacy stdev	AUC mean	AUC stdev	HME (IC50, efficacy, AUC)			Delta-AUC	CNS penetrance	Sample source
AG-1478	NCGC00016017-20	COC1=CC2=NC=NC(NC3=CC=CC(Cl)=C3)=C2C=C1OC	NO	1	0	0	0	-5.301	0.0816497	-99.3032	6.87345	17.154	41.5859	-5.40098	-123.637	1.515	15.639	Permeable	Biovision
PD-153035	NCGC00024956-17	Cl.COC1=CC2=NC=NC(NC3=CC=CC(Br)=C3)=C2C=C1OC	NO	1	0	0	0	-5.39535	0.0814516	-95.087	6.66135	-103.998	22.2037	-6.42844	-86.311	-188.041	84.0433	Permeable	MedChem Express (HY-12013)
Gefitinib (ZD1839)	NCGC00159455-27	Cl.COC1=CC2=NC=NC(NC3=CC=C(F)C(Cl)=C3)=C2C=C1OCCCN4CCOCC4	NO	1	0	0	0	-4.75345	0.133609	-85.0642	19.4055	-123.378	43.1958	-5.37062	-90.805	-209.668	86.29	Permeable	MedChem Express (HY-50895A)
Erlotinib (OSI-774)	NCGC00164574-14	Cl.COCCOC1=CC2=NC=NC(NC3=CC=CC(=C3)C#C)=C2C=C1OCCOC	YES	1	0	0	0	-4.73433	0.0288675	-57.033	38.0953	-112.557	51.7405	-5.76571	-69.623	-163.774	51.2167	Non-Permeable	ChemieTek (CT-EL002)
Lapatinib	NCGC00167507-13	CS(=O)(=O)CCNCC1=CC=C(O1)C2=CC3=C(NC4=CC=C(OCC5=CC(F)=CC=C5)C(Cl)=C4)N=CN=C3C=C2	NO	1	1	0	1	-6.201	0.371932	-105.228	10.0459	-177.552	50.7182	-5.60098	-103.385	-131.439	-46.1132	Non-Permeable	Aobious (AOB5254)
Vandetanib (ZD6474)	NCGC00167513-09	COC1=CC2=C(NC3=CC=C(Br)C=C3F)N=CN=C2C=C1OCC4CCN(C)CC4	NO	1	0	0	0	-4.726	0.0353553	-15.4125	33.773	-63.6822	28.6445	-5.10589	-79.19	-112.312	48.6298	Permeable	ChemieTek (CT-VD001)
PD-158780	NCGC00167795-05	CNC1=NC=C2N=CN=C(NC3=CC=CC(Br)=C3)C2=C1	NO	1	1	1	1	-5.3385	0.0629153	-110.623	8.70958	-20.029	32.132	-6.60098	-73.659	-46.366	26.337	Permeable	DC Chemicals (DC7842)
Canertinib (CI-1003)	NCGC00182713-18	Cl.FC1=C(Cl)C=C(NC2=NC=NC3=C2C=C(NC(=O)C=C)C(OCCCN4CCOCC4)=C3)C=C1	YES	1	1	0	0	-6.826	0.262996	-106.514	2.64783	-156.202	38.1904	-6.40098	-121.636	-63.948	-92.2542	Non-Permeable	Tocris (5916)
Afatinib	NCGC00185000-09	OC(=O)\C=C/C(O)=O.CN(C)C\C=C\C(=O)NC1=CC2=C(NC3=CC(Cl)=C(F)C=C3)N=CN=C2C=C1O[C@H]4CCOC4	YES	1	1	0	1	-7.4135	0.246221	-96.5818	1.97981	-309.062	58.4906	-7.20098	-100.291	-145.402	-163.66	Non-Permeable	Adooq (A10141)
Afatinib	NCGC00185000-18	OC(=O)\C=C/C(O)=O.CN(C)C\C=C\C(=O)NC1=CC2=C(NC3=CC(Cl)=C(F)C=C3)N=CN=C2C=C1O[C@H]4CCOC4	YES	1	1	0	1	-7.10785	0.221618	-94.7355	5.17381	-306.61	28.8219	-6.1608	-107.56	-243.558	-63.0517	Non-Permeable	MedChem Express (HY-10261A)
Neratinib	NCGC00241101-10	CCOC1=CC2=C(C=C1NC(=O)\C=C\CN(C)C)C(NC3=CC=C(OCC4=CC=CC=N4)C(Cl)=C3)=C(C=N2)C#N	YES	1	1	0	0	-7.0885	0.402854	-90.3385	2.07319	-306.228	58.2559	-6.60098	-76.267	-200.534	-105.695	Non-Permeable	Adooq (A10638_CM1)
CP-724714	NCGC00263101-07	COCC(=O)NC\C=C\C1=CC=C2N=CN=C(NC3=CC=C(OC4=CN=C(C)C=C4)C(C)=C3)C2=C1	NO	0	1	0	0	-5.6635	0.154785	-87.4153	6.63348	-115.633	22.9784	-4.90098	-106.594	-22.902	-92.7308	Non-Permeable	MedChem Express (HY-14674)
Pelitinib (EKB-569)	NCGC00263103-02	CCOC1=C(NC(=O)\C=C\CN(C)C)C=C2C(=C1)N=CC(C#N)=C2NC3=CC(Cl)=C(F)C=C3	YES	1	1	0	0	-6.376	0.155456	-105.8	2.22987	-138.701	33.4953	-6.50098	-111.909	-93.34	-45.3607	Non-Permeable	Selleck (S1392)
WZ-4002	NCGC00263144-09	COC1=CC(=CC=C1NC2=NC=C(Cl)C(OC3=CC(NC(=O)C=C)=CC=C3)=N2)N4CCN(C)CC4	YES	1	0	0	0	-5.576	0.225462	-125.819	4.76239	-7.56025	46.4486	-5.80098	-110.576	-75.22	67.6598	Non-Permeable	MedChem Express (HY-12026)
AEE-788	NCGC00263149-06	CCN1CCN(CC2=CC=C(C=C2)C3=CC4=C(N[C@H](C)C5=CC=CC=C5)N=CN=C4N3)CC1	NO	1	1	0	1	-5.5385	0.149304	-118.371	3.11319	4.00575	29.0363	-6.30098	-100.018	-10.482	14.4877	Permeable	MedChem Express (HY-10045)
AEE-788	NCGC00263149-09	CCN1CCN(CC2=CC=C(C=C2)C3=CC4=C(N[C@H](C)C5=CC=CC=C5)N=CN=C4N3)CC1	NO	1	1	0	1	-5.551	0.173205	-113.37	3.41426	-22.2948	29.3874	-6.40098	-92.294	-13.468	-8.82675	Permeable	APExBIO (A5455)
CUDC-101	NCGC00263177-04	COC1=C(OCCCCCCC(=O)NO)C=C2C(NC3=CC(=CC=C3)C#C)=NC=NC2=C1	YES	1	1	0	0	-5.4635	0.268871	-124.758	10.2456	25.485	99.5062	-6.70098	-115.868	-98.193	123.678	Non-Permeable	Selleck (S1194)
Dacomitinib (PF-00299804)	NCGC00263185-09	COC1=C(NC(=O)\C=C\CN2CCCCC2)C=C3C(NC4=CC(Cl)=C(F)C=C4)=NC=NC3=C1	YES	1	1	0	1	-6.7385	0.256174	-106.676	6.63325	-170.114	63.5378	-6.40098	-116.188	-120.049	-50.0655	Non-Permeable	Glixx (GLXC-90191)
AV-412	NCGC00263195-04	CN1CCN(CC1)C(C)(C)C#CC2=C(NC(=O)C=C)C=C3C(NC4=CC(Cl)=C(F)C=C4)=NC=NC3=C2	YES	1	1	0	1	-6.1885	0.228674	-115.834	4.49069	-69.1845	60.1818	-6.40098	-111.393	-118.116	48.9315	Non-Permeable	MedChem Express (HY-10346A)
AST-1306 (allitinib)	NCGC00346478-06	CC1=CC=C(C=C1)S([O-])(=O)=O.FC2=CC(COC3=CC=C(NC4=C5C=C(NC(=O)C=C)C=CC5=NC=N4)C=C3Cl)=CC=C2	YES	1	1	0	1	-7.5135	0.256174	-107.399	4.5242	-222.562	30.0771	-6.90098	-109.451	-180.812	-41.7498	Non-Permeable	Selleck (S2185)
AC-480 (BMS-599626)	NCGC00346483-02	Cl.CC1=C2N(C=C1NC(=O)OC[C@@H]3COCCN3)N=CN=C2NC4=CC5=C(C=C4)N(CC6=CC(F)=CC=C6)N=C5	NO	1	1	0	1	-5.4135	0.184278	-117.948	5.43577	71.328	53.9538	-5.30098	-130.956	166.876	-95.548	Non-Permeable	Tocris (5022)
AC-480 (BMS-599626)	NCGC00346483-05	Cl.CC1=C2N(C=C1NC(=O)OC[C@@H]3COCCN3)N=CN=C2NC4=CC5=C(C=C4)N(CC6=CC(F)=CC=C6)N=C5	NO	1	1	0	1	-5.426	0.184842	-101.444	1.15896	-138.12	24.654	-5.40098	-105.729	-131.707	-6.41275	Non-Permeable	ChemieTek (CT-BMS59)
WZ3146	NCGC00346496-04	CN1CCN(CC1)C2=CC=C(NC3=NC=C(Cl)C(OC4=CC(NC(=O)C=C)=CC=C4)=N3)C=C2	YES	1	0	0	0	-5.9885	0.131498	-119.174	3.28964	-24.8757	42.2969	-6.40098	-117.552	3.593	-28.4687	Non-Permeable	Adooq (A10990)
WZ-3146	NCGC00346496-05	CN1CCN(CC1)C2=CC=C(NC3=NC=C(Cl)C(OC4=CC(NC(=O)C=C)=CC=C4)=N3)C=C2	YES	1	0	0	0	-6.0385	0.179699	-117.321	6.01381	-29.952	66.7682	-6.40098	-113.127	-40.232	10.28	Non-Permeable	Adooq (10990_CM1)
WZ-8040	NCGC00346497-03	CN1CCN(CC1)C2=CC=C(NC3=NC=C(Cl)C(SC4=CC(NC(=O)C=C)=CC=C4)=N3)C=C2	YES	1	0	0	0	-5.776	0.119024	-107.795	1.73491	-94.6115	48.545	-6.25098	-109.528	-126.898	32.2865	Non-Permeable	APExBIO (A1393)
Sapitinib (AZD8931)	NCGC00346573-02	CNC(=O)CN1CCC(CC1)OC2=C(OC)C=C3N=CN=C(NC4=C(F)C(Cl)=CC=C4)C3=C2	NO	1	1	1	0	-6.176	0.0957427	-99.3155	2.8702	-157.742	33.264	-7.17844	-67.134	-191.385	33.6432	Non-Permeable	Selleck (S2192)
OSI-420 (active metabolite erlotinib)	NCGC00346578-08	Cl.COCCOC1=CC2=C(C=C1OCCO)C(NC3=CC=CC(=C3)C#C)=NC=N2	YES	1	0	0	0	-5.17965	0.205186	-99.2772	5.4666	-182.444	29.3387	-6.32062	-67.249	-269.566	87.1222	Non-Permeable	MedChem Express (HY-13256)
Mubritinib (TAK-165)	NCGC00346582-03	FC(F)(F)C1=CC=C(\C=C\C2=NC(COC3=CC=C(CCCCN4C=CN=N4)C=C3)=CO2)C=C1	YES	0	1	0	0	-6.5135	0.535996	-54.7692	8.82435	43.5883	100.272	#VALUE!	-21.908	90.531	-46.9428	Non-Permeable	Selleck (S2216)
ARRY-380 analog	NCGC00346672-02	CC1=CC(NC2=C3C=C(C=CC3=NC=N2)C4=CC=C(CNCCS(C)(=O)=O)O4)=CC=C1OC5=CC6=NC=NN6C=C5	NO	1	0	0	0	-4.8385	0.209662	-108.06	12.478	31.893	70.0267	-4.80098	-134.618	50.819	-18.926	Non-Permeable	Selleck (S2752)
TAK-285	NCGC00346699-02	CC(C)(O)CC(=O)NCCN1C=CC2=C1C(NC3=CC=C(OC4=CC=CC(=C4)C(F)(F)F)C(Cl)=C3)=NC=N2	NO	1	1	0	0	-5.88408	0.0835044	-99.8058	3.35975	-223.417	33.4756	-5.4108	-103.893	-170.175	-53.2415	Non-Permeable	Selleck (S2784)
Varlitinib	NCGC00346724-02	C[C@@H]1COC(NC2=CC3=C(C=C2)N=CN=C3NC4=CC(Cl)=C(OCC5=NC=CS5)C=C4)=N1	NO	1	1	0	0	-5.926	0.290115	-94.8665	7.28822	-169.886	53.889	-5.90098	-65.313	-145.878	-24.0083	Non-Permeable	Selleck (S2755)
4-Quinazolinamine	NCGC00346839-01	NC1=C2C=CC=CC2=NC=N1	NO	1	0	0	0	null	null	12.061	10.5357	32.4963	42.3399	null	0	83.138	-50.6418	Permeable	Sigma (CBR00181)
Tesevatinib (XL-647)	NCGC00347284-05	COC1=CC2=C(C=C1OC[C@H]3C[C@H]4CN(C)C[C@H]4C3)N=CN=C2NC5=C(F)C(Cl)=C(Cl)C=C5	No	1	1	0	0	-5.576	0.193649	-98.6145	2.56799	-121.37	27.1136	-6.35098	-95.525	-130.391	9.02075	Permeable	MedChem Express (HY-13314)
WHI-P154	NCGC00351598-08	COC1=CC2=NC=NC(NC3=CC=C(O)C(Br)=C3)=C2C=C1OC	NO	1	0	0	0	-5.4147	0.0926476	-90.2692	9.19152	-153.863	17.0087	-6.30098	-70.441	-186.895	33.0323	Non-Permeable	Glixx (GLXC-03758)
JNJ-28871063	NCGC00370832-01	Cl.NC1=C(\C=N\OCCN2CCOCC2)C(NC3=CC(Cl)=C(OCC4=CC=CC=C4)C=C3)=NC=N1	?	1	1	0	1	-5.276	0.132288	-104.64	3.3194	-92.993	31.5047	-5.35098	-93.704	-64.572	-28.421	Non-Permeable	Tocris (3352)
Osimertinib	NCGC00378622-10	COC1=C(NC2=NC=CC(=N2)C3=CN(C)C4=C3C=CC=C4)C=C(NC(=O)C=C)C(=C1)N(C)CCN(C)C	YES	1	0	0	0	-6.401	0.234521	-103.639	7.56452	-164.172	38.6804	-5.95098	-106.339	-99.664	-64.508	Non-Permeable	Glixx (GLXC-05459)
Icotinib (BPI-2009H)	NCGC00386224-06	Cl.C#CC1=CC(NC2=NC=NC3=C2C=C4OCCOCCOCCOC4=C3)=CC=C1	YES	1	0	0	0	-4.7885	0.0853913	-66.3602	8.55513	117.793	44.9307	-5.95098	-64.546	-13.19	130.983	Non-Permeable	MedChem Express (HY-15164)
PD-168393	NCGC00386260-02	BrC1=CC(NC2=NC=NC3=CC=C(NC(=O)C=C)C=C23)=CC=C1	YES	1	0	0	0	-6.8885	0.239357	-93.5397	4.50124	-216.389	39.7979	-6.45098	-105.86	-198.041	-18.3477	Permeable	APExBIO (A2024)
CNX-2006	NCGC00386271-02	COC1=C(NC2=NC=C(C(NC3=CC=CC(NC(=O)C=C)=C3)=N2)C(F)(F)F)C=CC(NC4CN(CCF)C4)=C1	YES	1	0	0	0	-6.0885	0.170171	-101.311	4.32518	-189.335	30.9396	-5.90098	-96.083	-164.747	-24.588	Non-Permeable	APExBIO (B3227)
Rociletinib	NCGC00386293-01	COC1=C(NC2=NC=C(C(NC3=CC=CC(NC(=O)C=C)=C3)=N2)C(F)(F)F)C=CC(=C1)N4CCN(CC4)C(C)=O	YES	1	0	0	0	-5.926	0.119024	-115.065	1.8672	-41.2948	56.4456	-6.20098	-123.824	36.165	-77.4597	Non-Permeable	Selleck (S7284)
Poziotinib	NCGC00386427-01	COC1=CC2=C(C=C1OC3CCN(CC3)C(=O)C=C)C(NC4=CC=C(Cl)C(Cl)=C4F)=NC=N2	YES	1	1	1	1	-8.251	0.234521	-103.528	2.93233	-285.355	34.4347	-7.60098	-95.136	-198.656	-86.699	Permeable	Selleck (S7358)
Poziotinib	NCGC00386427-05	COC1=CC2=C(C=C1OC3CCN(CC3)C(=O)C=C)C(NC4=CC=C(Cl)C(Cl)=C4F)=NC=N2	YES	1	1	1	1	-8.2385	0.170171	-99.7373	1.48598	-301.559	32.7645	-7.15099	-95.6	-202.729	-98.8297	Permeable	MedKoo (205846)
PKI-166	NCGC00387215-01	Cl.C[C@@H](NC1=C2C=C(NC2=NC=N1)C3=CC=C(O)C=C3)C4=CC=CC=C4	NO	1	1	0	0	-5.0385	0.110868	-107.616	7.72936	88.2715	45.191	-6.20098	-91.12	8.135	80.1365	Non-Permeable	Tocris 4941
Tucatinib	NCGC00482879-02	CC1=C(OC2=CC3=NC=NN3C=C2)C=CC(NC4=NC=NC5=C4C=C(NC6=NC(C)(C)CO6)C=C5)=C1	NO	0	1	0	0	-6.5635	0.2136	-98.393	4.34764	-172.954	35.8199	-4.70098	-111.772	28.953	-201.907	Non-Permeable	MedChem Express (HY-16069)
AZD-3759 (zorifertinib)	NCGC00483922-01	COC1=C(OC(=O)N2CCN(C)C[C@H]2C)C=C3C(NC4=CC=CC(Cl)=C4F)=NC=NC3=C1	NO	1	0	0	0	-5.026	0.15	-100.854	18.1924	-64.06	12.4986	-6.47844	-64.745	-118.303	54.243	Non-Permeable	MedChem Express (HY-18750)
Naquotinib	NCGC00507838-01	CCC1=NC(C(N)=O)=C(NC2=CC=C(C=C2)N3CCC(CC3)N4CCN(C)CC4)N=C1O[C@@H]5CCN(C5)C(=O)C=C	YES	1	0	0	0	-5.8122	0.147196	-97.8625	6.28292	-64.2382	38.3065	-6.06222	-98.222	-31.399	-32.8392	Non-Permeable	Selleck (S8412)
EAI045	NCGC00507873-02	OC1=CC=C(F)C=C1C(N2CC3=C(C=CC=C3)C2=O)C(=O)NC4=NC=CS4	ALLOSTERIC	1	0	0	0	-12.926	0.176777	28.715	10.0394	100.467	45.9546	null	39.235	141.536	-41.0687	Non-Permeable	Biovision
PF-06747775 (mavelertinib)	NCGC00509941-01	COC1=NN(C)C=C1NC2=C3N=CN(C)C3=NC(=N2)N4C[C@H](F)[C@H](C4)NC(=O)C=C	YES	1	0	0	0	-6.7885	0.0629153	-112.229	5.53873	-94.5602	55.3167	-6.20098	-85.875	-20.216	-74.3442	Non-Permeable	ChemGood (C-1263)
TX1-85-1	NCGC00510103-01	CC(=O)N1CCN(CC1)C2CCC(CC2)N3N=C(C4=C(N)N=CN=C34)C5=CC=C(OC6=CC=CC=C6)C(NC(=O)C=C)=C5	YES	0	0	1	0	-5.08845	0.083179	-94.863	21.149	-111.101	16.5923	-5.53186	-126.006	-209.969	98.8682	Non-Permeable	Glixx (GLXC-05772)
Avitinib (AC0010)	NCGC00510234-01	OC(=O)\C=C/C(O)=O.CN1CCN(CC1)C2=CC=C(NC3=NC(OC4=CC(NC(=O)C=C)=CC=C4)=C5C=CNC5=N3)C=C2F	YES	1	0	0	0	-5.78407	0.0929497	-100.65	3.614	-192.713	22.3705	-6.21571	-92.009	-202.878	10.1647	Non-Permeable	ChemGood (C-1377)
Mobocertinib	NCGC00842081-02	COC1=CC(N(C)CCN(C)C)=C(NC(=O)C=C)C=C1NC2=NC=C(C(=O)OC(C)C)C(=N2)C3=CN(C)C4=C3C=CC=C4	YES	1	1	1	1	-7.3397	0.344408	-93.5438	3.88226	-297.7	34.0755	-6.05589	-103.559	-185.712	-111.988	Non-Permeable	Selleck (S6813)
pyrotinib	NCGC00842082-02	CCOC1=C(NC(=O)\C=C\[C@H]2CCCN2C)C=C3C(=C1)N=CC(C#N)=C3NC4=CC=C(OCC5=NC=CC=C5)C(Cl)=C4	YES	1	1	0	1	-6.776	0.392641	-95.533	1.73283	-206.702	60.4289	-6.00098	-75.165	-44.674	-162.028	Non-Permeable	MedChem Express (HY-104065)
DZD9008 (sunvozertinib)	NCGC00884815-01	C=CC(NC1=C(N2C[C@@H](CC2)N(C)C)C=C(C(NC3=NC=CC(NC4=C(C=C(C(Cl)=C4)F)C(C)(O)C)=N3)=C1)OC)=O	YES	1	1	0	1	-6.7135	0.242813	-100.544	3.84732	-215.558	21.521	-5.90098	-106.836	-164.886	-50.672	Non-Permeable	MedChem Express (HY-132842)

### Sheet: Table 2 (NRG1 responses)
										BCBM94									BT474										HME
										AC50 (mM)			Efficacy		Max Response		Dose response curves		AC50 (mM)			Efficacy		Max Response		Dose response curves			AC50 (mM)		Efficacy		Max Response		Dose response curves
		Name	NCGC ID	SMILES	Covalent	Erbb1	Erbb2	Erbb3	Erbb4	NRG1	CTRL	fold shift	NRG1	CTRL	NRG1	CTRL			NRG1	CTRL	fold shift	NRG1	CTRL	NRG1	CTRL				NRG1	CTRL	NRG1	CTRL	NRG1	CTRL
NCGC00016017-20	NCGC00016017-20	AG-1478	NCGC00016017-20	COC1=CC2=NC=NC(NC3=CC=CC(Cl)=C3)=C2C=C1OC	NO	1	0	0	0	5.1487	5.0893	1.01167	-100.066	-97.9363	-89.9353	-89.3703			12.5608	7.06344	1.77828	-110.541	-101.425	-78.523	-87.712				3.97206	3.97206	-111.987	-123.637	-93.357	-93.095
NCGC00024956-17	NCGC00024956-17	PD-153035	NCGC00024956-17	Cl.COC1=CC2=NC=NC(NC3=CC=CC(Br)=C3)=C2C=C1OC	NO	1	0	0	0	3.98782	4.11573	0.968921	-91.195	-96.4157	-94.087	-96.7773			9.86523	6.63074	1.4878	-103.126	-99.463	-91.75	-92.278				0.792531	0.372874	-90.577	-86.311	-94.659	-96.971
NCGC00159455-27	NCGC00159455-27	Gefitinib (ZD1839)	NCGC00159455-27	Cl.COC1=CC2=NC=NC(NC3=CC=C(F)C(Cl)=C3)=C2C=C1OCCCN4CCOCC4	NO	1	0	0	0	12.3527	16.9287	0.729692	-40.8563	-91.3523	-57.7537	-77.1497			16.2834	6.63074	2.45574	-111.027	-84.134	-91.291	-84.419				null	4.25971	0	-90.805	-10.18	-95.654
NCGC00164574-14	NCGC00164574-14	Erlotinib (OSI-774)	NCGC00164574-14	Cl.COCCOC1=CC2=NC=NC(NC3=CC=CC(=C3)C#C)=C2C=C1OCCOC	YES	1	0	0	0	13.0554	18.4642	0.707068	-69.787	-76.044	-60.668	-60.4387			null	null	#VALUE!	0	21.063	-48.654	-65.409				2.09682	1.7151	-72.496	-69.623	-74.825	-79.914
NCGC00167507-13	NCGC00167507-13	Lapatinib	NCGC00167507-13	CS(=O)(=O)CCNCC1=CC=C(O1)C2=CC3=C(NC4=CC=C(OCC5=CC(F)=CC=C5)C(Cl)=C4)N=CN=C3C=C2	NO	1	1	0	1	3.57737	0.723162	4.94684	-112.732	-107.142	-101.597	-101.503			17.7425	0.500053	35.4813	-127.29	-84.633	-99.462	-100.328				3.5401	2.5062	-115.126	-103.385	-99.874	-99.524
NCGC00167513-09	NCGC00167513-09	Vandetanib (ZD6474)	NCGC00167513-09	COC1=CC2=C(NC3=CC=C(Br)C=C3F)N=CN=C2C=C1OCC4CCN(C)CC4	NO	1	0	0	0	21.122	18.825	1.12202	-29.077	-20.55	-31.8903	-38.909			null	null	#VALUE!	0	17.361	-17.462	-36.125				8.89234	7.83623	-75.595	-79.19	-80.485	-81.746
NCGC00167795-05	NCGC00167795-05	PD-158780	NCGC00167795-05	CNC1=NC=C2N=CN=C(NC3=CC=CC(Br)=C3)C2=C1	NO	1	1	1	1	4.86109	4.67983	1.03873	-109.794	-113.257	-100.148	-99.133			12.5608	6.29529	1.99526	-83.981	-84.807	-74.986	-80.95				0.445673	0.25062	-71.599	-73.659	-70.521	-67.423
NCGC00182713-18	NCGC00182713-18	Canertinib (CI-1003)	NCGC00182713-18	Cl.FC1=C(Cl)C=C(NC2=NC=NC3=C2C=C(NC(=O)C=C)C(OCCCN4CCOCC4)=C3)C=C1	YES	1	1	0	0	0.382626	0.18496	2.06869	-107.143	-106.884	-102.977	-102.941			0.706344	0.111948	6.30957	-97.798	-88.517	-100.305	-100.828				0.561069	0.397206	-122.302	-121.636	-100.803	-100.323
NCGC00185000-09	NCGC00185000-09	Afatinib	NCGC00185000-09	OC(=O)\C=C/C(O)=O.CN(C)C\C=C\C(=O)NC1=CC2=C(NC3=CC(Cl)=C(F)C=C3)N=CN=C2C=C1O[C@H]4CCOC4	YES	1	1	0	1	0.109832	0.0448537	2.44867	-97.338	-95.828	-100.467	-99.9607			0.223365	0.02812	7.94328	-93.711	-88.043	-98.044	-98.231				0.792531	0.062953	-112.151	-100.291	-96.71	-96.401
NCGC00185000-18	NCGC00185000-18	Afatinib	NCGC00185000-18	OC(=O)\C=C/C(O)=O.CN(C)C\C=C\C(=O)NC1=CC2=C(NC3=CC(Cl)=C(F)C=C3)N=CN=C2C=C1O[C@H]4CCOC4	YES	1	1	0	1	0.155141	0.0786543	1.97244	-96.1913	-95.6073	-100.399	-100.431			0.350032	0.111948	3.12674	-88.807	-87.974	-98.817	-98.84				1.11948	0.690555	-107.074	-107.56	-99.528	-99.72
NCGC00241101-10	NCGC00241101-10	Neratinib	NCGC00241101-10	CCOC1=CC2=C(C=C1NC(=O)\C=C\CN(C)C)C(NC3=CC=C(OCC4=CC=CC=N4)C(Cl)=C3)=C(C=N2)C#N	YES	1	1	0	0	0.772097	0.103445	7.46384	-96.8973	-91.165	-100.014	-100.89			1.58131	0.035401	44.6684	-91.343	-72.847	-98.257	-79.356				0.315512	0.25062	-83.751	-76.267	-98.623	-97.141
NCGC00263101-01	NCGC00263101-01	CP-724714	NCGC00263101-07	COCC(=O)NC\C=C\C1=CC=C2N=CN=C(NC3=CC=C(OC4=CN=C(C)C=C4)C(C)=C3)C2=C1	NO	0	1	0	0	7.35073	2.29855	3.19798	-76.38	-90.2767	-68.766	-89.1213			17.7425	0.706344	25.1189	-70.378	-69.529	-73.139	-77.206				17.7425	12.5608	-134.445	-106.594	-96.11	-93.951
NCGC00263103-02	NCGC00263103-02	Pelitinib (EKB-569)	NCGC00263103-02	CCOC1=C(NC(=O)\C=C\CN(C)C)C=C2C(=C1)N=CC(C#N)=C2NC3=CC(Cl)=C(F)C=C3	YES	1	1	0	0	0.917955	0.458622	2.00155	-106.793	-106.906	-100.906	-101.681			3.5401	0.397206	8.91251	-112.608	-85.305	-99.611	-100.147				0.25062	0.315512	-105.989	-111.909	-99.791	-99.186
NCGC00263144-09	NCGC00263144-09	WZ-4002	NCGC00263144-09	COC1=CC(=CC=C1NC2=NC=C(Cl)C(OC3=CC(NC(=O)C=C)=CC=C3)=N2)N4CCN(C)CC4	YES	1	0	0	0	10.5516	3.12523	3.37625	-130.249	-125.531	-100.722	-100.687			17.7425	1.77425	10	-135.6	-118.5	-95.114	-98.835				3.15512	1.58131	-116.998	-110.576	-97.187	-97.2
NCGC00263149-06	NCGC00263149-06	AEE-788	NCGC00263149-06	CCN1CCN(CC2=CC=C(C=C2)C3=CC4=C(N[C@H](C)C5=CC=CC=C5)N=CN=C4N3)CC1	NO	1	1	0	1	3.03116	2.98456	1.01561	-114.037	-118.411	-100.215	-100.49			5.00053	3.15512	1.58489	-110.592	-126.463	-96.763	-99.569				0.997737	0.500053	-109.043	-100.018	-99.144	-98.934
NCGC00263149-09	NCGC00263149-09	AEE-788	NCGC00263149-09	CCN1CCN(CC2=CC=C(C=C2)C3=CC4=C(N[C@H](C)C5=CC=CC=C5)N=CN=C4N3)CC1	NO	1	1	0	1	3.23946	2.90283	1.11597	-107.213	-113.464	-99.3027	-98.7987			5.61069	3.15512	1.77828	-113.915	-115.688	-98.064	-97.897				0.889234	0.397206	-92.518	-92.294	-96.827	-96.501
NCGC00263177-04	NCGC00263177-04	CUDC-101	NCGC00263177-04	COC1=C(OCCCCCCC(=O)NO)C=C2C(NC3=CC(=CC=C3)C#C)=NC=NC2=C1	YES	1	1	0	0	2.91239	3.13128	0.930097	-117.232	-121.111	-101.303	-101.028			1.25608	0.397206	3.16228	-113.314	-111.864	-97.111	-97.266				0.199075	0.199075	-111.092	-115.868	-99.437	-99.032
NCGC00263185-09	NCGC00263185-09	Dacomitinib (PF-00299804)	NCGC00263185-09	COC1=C(NC(=O)\C=C\CN2CCCCC2)C=C3C(NC4=CC(Cl)=C(F)C=C4)=NC=NC3=C1	YES	1	1	0	1	0.496926	0.232018	2.14175	-108.511	-103.665	-101.389	-101.097			1.25608	0.315512	3.98107	-98.348	-95.887	-99.095	-99.444				0.889234	0.397206	-116.113	-116.188	-98.417	-98.943
NCGC00263195-04	NCGC00263195-04	AV-412	NCGC00263195-04	CN1CCN(CC1)C(C)(C)C#CC2=C(NC(=O)C=C)C=C3C(NC4=CC(Cl)=C(F)C=C4)=NC=NC3=C2	YES	1	1	0	1	2.39437	0.805361	2.97304	-116.986	-117.745	-100.338	-99.876			3.15512	0.500053	6.30957	-109.4	-107.754	-98.518	-98.868				0.561069	0.397206	-116.567	-111.393	-97.774	-97.681
NCGC00346478-06	NCGC00346478-06	AST-1306 (allitinib)	NCGC00346478-06	CC1=CC=C(C=C1)S([O-])(=O)=O.FC2=CC(COC3=CC=C(NC4=C5C=C(NC(=O)C=C)C=CC5=NC=N4)C=C3Cl)=CC=C2	YES	1	1	0	1	0.102441	0.0388323	2.63803	-101.18	-108.01	-100.509	-99.9803			1.25608	0.099774	12.5892	-110.123	-98.167	-98.15	-97.924				0.099774	0.125608	-106.91	-109.451	-97.544	-97.051
NCGC00346483-02	NCGC00346483-02	AC-480 (BMS-599626)	NCGC00346483-02	Cl.CC1=C2N(C=C1NC(=O)OC[C@@H]3COCCN3)N=CN=C2NC4=CC5=C(C=C4)N(CC6=CC(F)=CC=C6)N=C5	NO	1	1	0	1	10.273	4.167	2.46532	-115.209	-117.624	-91.1727	-96.235			15.8131	3.15512	5.01187	-101.63	-122.668	-72.39	-85.833				6.29529	5.00053	-124.526	-130.956	-96.01	-95.955
NCGC00346483-05	NCGC00346483-05	AC-480 (BMS-599626)	NCGC00346483-05	Cl.CC1=C2N(C=C1NC(=O)OC[C@@H]3COCCN3)N=CN=C2NC4=CC5=C(C=C4)N(CC6=CC(F)=CC=C6)N=C5	NO	1	1	0	1	10.5603	4.02302	2.62497	-111.041	-101.015	-95.8447	-100.846			20.9682	1.77425	11.8181	-116.233	-91.605	-92.345	-94.311				5.00053	3.97206	-106.724	-105.729	-100.408	-98.737
NCGC00346496-04	NCGC00346496-04	WZ3146	NCGC00346496-04	CN1CCN(CC1)C2=CC=C(NC3=NC=C(Cl)C(OC4=CC(NC(=O)C=C)=CC=C4)=N3)C=C2	YES	1	0	0	0	2.97629	1.08769	2.73634	-114.085	-117.896	-100.817	-100.329			3.97206	0.997737	3.98107	-124.427	-125.387	-97.328	-98.853				0.629529	0.397206	-109.492	-117.552	-98.4	-98.562
NCGC00346496-05	NCGC00346496-05	WZ-3146	NCGC00346496-05	CN1CCN(CC1)C2=CC=C(NC3=NC=C(Cl)C(OC4=CC(NC(=O)C=C)=CC=C4)=N3)C=C2	YES	1	0	0	0	2.89532	0.972393	2.97752	-114.563	-115.329	-99.9487	-99.3507			3.15512	0.997737	3.16228	-120.666	-123.541	-95.567	-97.357				0.561069	0.397206	-108.893	-113.127	-97.312	-97.128
NCGC00346497-03	NCGC00346497-03	WZ-8040	NCGC00346497-03	CN1CCN(CC1)C2=CC=C(NC3=NC=C(Cl)C(SC4=CC(NC(=O)C=C)=CC=C4)=N3)C=C2	YES	1	0	0	0	3.645	1.63302	2.23205	-104.826	-107.2	-101.603	-101.569			6.29529	1.58131	3.98107	-124.939	-114.319	-99.694	-99.635				0.792531	0.561069	-105.322	-109.528	-98.831	-99.302
NCGC00346573-02	NCGC00346573-02	Sapitinib (AZD8931)	NCGC00346573-02	CNC(=O)CN1CCC(CC1)OC2=C(OC)C=C3N=CN=C(NC4=C(F)C(Cl)=CC=C4)C3=C2	NO	1	1	1	0	0.69299	0.640704	1.08161	-99.612	-98.0897	-99.085	-99.4473			1.8688	1.25608	1.4878	-107.215	-101.522	-97.932	-96.543				0.099774	0.066307	-67.061	-67.134	-77.468	-81.911
NCGC00346578-08	NCGC00346578-08	OSI-420 (active metabolite erlotinib)	NCGC00346578-08	Cl.COCCOC1=CC2=C(C=C1OCCO)C(NC3=CC=CC(=C3)C#C)=NC=N2	YES	1	0	0	0	8.06607	5.68185	1.41962	-100.064	-100.906	-97.3203	-99.081			13.6235	8.7924	1.54947	-110.861	-123.433	-99.396	-96.54				0.440664	0.477948	-61.143	-67.249	-72.38	-94.182
NCGC00346582-03	NCGC00346582-03	Mubritinib (TAK-165)	NCGC00346582-03	FC(F)(F)C1=CC=C(\C=C\C2=NC(COC3=CC=C(CCCCN4C=CN=N4)C=C3)=CO2)C=C1	YES	0	1	0	0	0.733806	0.429403	1.7089	-41.753	-54.22	-31.0117	-41.6787			0.629529	0.315512	1.99526	-55.461	-65.762	-35.716	-46.885				0.011195	null	-20.216	-21.908	-0.377	-3.792
NCGC00346672-02	NCGC00346672-02	ARRY-380 analog	NCGC00346672-02	CC1=CC(NC2=C3C=C(C=CC3=NC=N2)C4=CC=C(CNCCS(C)(=O)=O)O4)=CC=C1OC5=CC6=NC=NN6C=C5	NO	1	0	0	0	18.6307	14.1828	1.31361	-100.564	-105.616	-82.9243	-85.0083			null	11.1948	#VALUE!	22.843	-86.971	-22.961	-63.532				11.1948	15.8131	-99.075	-134.618	-82.657	-91.879
NCGC00346699-02	NCGC00346699-02	TAK-285	NCGC00346699-02	CC(C)(O)CC(=O)NCCN1C=CC2=C1C(NC3=CC=C(OC4=CC=CC(=C4)C(F)(F)F)C(Cl)=C3)=NC=N2	NO	1	1	0	0	8.24765	1.30151	6.33699	-110.242	-98.7727	-98.0357	-100.698			22.0855	0.590965	37.3719	-122.935	-85.014	-98.859	-96.574				4.6942	3.88328	-104.379	-103.893	-102.052	-102.171
NCGC00346724-02	NCGC00346724-02	Varlitinib	NCGC00346724-02	C[C@@H]1COC(NC2=CC3=C(C=C2)N=CN=C3NC4=CC(Cl)=C(OCC5=NC=CS5)C=C4)=N1	NO	1	1	0	0	6.46357	1.37524	4.69994	-97.4527	-97.4447	-86.201	-97.419			17.7425	0.561069	31.6228	-107.121	-77.597	-84.955	0				1.25608	1.25608	-68.782	-65.313	-70.488	-3.844
NCGC00346839-01	NCGC00346839-01	4-Quinazolinamine	NCGC00346839-01	NC1=C2C=CC=CC2=NC=N1	NO	1	0	0	0	null	null	null	14.4863	11.037	-4.987	-6.10667			null	19.9075	null	20.273	-96.734	-0.048	-84.59				null	null	0	0	-4.381	-1.248
NCGC00347284-05	NCGC00347284-05	Tesevatinib (XL-647)	NCGC00347284-05	COC1=CC2=C(C=C1OC[C@H]3C[C@H]4CN(C)C[C@H]4C3)N=CN=C2NC5=C(F)C(Cl)=C(Cl)C=C5	No	1	1	0	0	3.13539	2.75723	1.13715	-100.683	-99.865	-99.8497	-99.3867			6.29529	3.97206	1.58489	-92.92	-102.553	-97.834	-98.115				0.706344	0.445673	-90.789	-95.525	-96.49	-96.042
NCGC00351598-08	NCGC00351598-08	WHI-P154	NCGC00351598-08	COC1=CC2=NC=NC(NC3=CC=C(O)C(Br)=C3)=C2C=C1OC	NO	1	0	0	0	3.97206	4.23034	0.938945	-93.8163	-94.701	-93.9273	-97.3623			7.43981	4.45673	1.66934	-82.423	-78.709	-83.943	-86.121				0.500053	0.500053	-65.843	-70.441	-78.767	-80.501
NCGC00370832-01	NCGC00370832-01	JNJ-28871063	NCGC00370832-01	Cl.NC1=C(\C=N\OCCN2CCOCC2)C(NC3=CC(Cl)=C(OCC4=CC=CC=C4)C=C3)=NC=N1	?	1	1	0	1	15.883	5.45136	2.91358	-106.108	-103.931	-80.1327	-97.6247			22.3365	2.5062	8.91251	-63.372	-88.528	-58.772	-89.809				6.29529	4.45673	-107.652	-93.704	-101.784	-88.947
NCGC00378622-10	NCGC00378622-10	Osimertinib	NCGC00378622-10	COC1=C(NC2=NC=CC(=N2)C3=CN(C)C4=C3C=CC=C4)C=C(NC(=O)C=C)C(=C1)N(C)CCN(C)C	YES	1	0	0	0	1.19713	0.443803	2.69745	-110.308	-106.099	-102.764	-103.022			2.5062	0.35401	7.07947	-100.524	-85.914	-101.548	-101.762				1.40934	1.11948	-104.847	-106.339	-101.399	-101.406
NCGC00386224-06	NCGC00386224-06	Icotinib (BPI-2009H)	NCGC00386224-06	Cl.C#CC1=CC(NC2=NC=NC3=C2C=C4OCCOCCOCCOC4=C3)=CC=C1	YES	1	0	0	0	15.2398	16.7369	0.910552	-60.516	-67.5463	-42.3307	-40.339			17.7425	15.8131	1.12202	-56.446	-85.766	-28.303	-51.67				1.25608	1.11948	-65.821	-64.546	-53.616	-55.273
NCGC00386260-01	NCGC00386260-01	PD-168393	NCGC00386260-02	BrC1=CC(NC2=NC=NC3=CC=C(NC(=O)C=C)C=C23)=CC=C1	YES	1	0	0	0	0.135761	0.109513	1.23968	-88.4433	-93.2753	-99.4083	-99.9543			0.706344	0.199075	3.54813	-83.3	-78.982	-71.277	-77.31				0.315512	0.35401	-101.052	-105.86	-96.736	-96.761
NCGC00386271-02	NCGC00386271-02	CNX-2006	NCGC00386271-02	COC1=C(NC2=NC=C(C(NC3=CC=CC(NC(=O)C=C)=C3)=N2)C(F)(F)F)C=CC(NC4CN(CCF)C4)=C1	YES	1	0	0	0	1.74143	0.892251	1.95173	-106.231	-102.792	-101.295	-102.202			3.32324	0.792531	4.1932	-94.302	-97.515	-95.217	-98.93				1.58131	1.25608	-102.899	-96.083	-101.077	-101.017
NCGC00386293-01	NCGC00386293-01	Rociletinib	NCGC00386293-01	COC1=C(NC2=NC=C(C(NC3=CC=CC(NC(=O)C=C)=C3)=N2)C(F)(F)F)C=CC(=C1)N4CCN(CC4)C(C)=O	YES	1	0	0	0	2.53825	1.29716	1.95678	-115.223	-115.386	-99.0527	-99.325			5.00053	0.997737	5.01187	-119.567	-113.705	-91.827	-97.384				0.997737	0.629529	-120.193	-123.824	-97.954	-97.951
NCGC00386427-01	NCGC00386427-01	Poziotinib	NCGC00386427-01	COC1=CC2=C(C=C1OC3CCN(CC3)C(=O)C=C)C(NC4=CC=C(Cl)C(Cl)=C4F)=NC=N2	YES	1	1	1	1	0.00760933	0.00699667	1.08757	-100.566	-102.32	-100.084	-99.7373			0.011195	0.005001	2.23855	-87.156	-89.955	-90.68	-92.956				0.050005	0.025062	-98.75	-95.136	-99.641	-99.451
NCGC00386427-05	NCGC00386427-05	Poziotinib	NCGC00386427-05	COC1=CC2=C(C=C1OC3CCN(CC3)C(=O)C=C)C(NC4=CC=C(Cl)C(Cl)=C4F)=NC=N2	YES	1	1	1	1	0.00786533	0.00652	1.20634	-95.99	-100.398	-98.7423	-99.9283			0.017743	0.007925	2.23886	-94.758	-87.821	-89.997	-89.968				0.125608	0.070634	-103.075	-95.6	-97.879	-97.901
NCGC00387215-01	NCGC00387215-01	PKI-166	NCGC00387215-01	Cl.C[C@@H](NC1=C2C=C(NC2=NC=N1)C3=CC=C(O)C=C3)C4=CC=CC=C4	NO	1	1	0	0	10.1545	9.18317	1.10577	-110.955	-107.068	-88.114	-84.349			19.9075	12.5608	1.58489	-86.789	-116.055	-65.913	-74.251				1.40934	0.629529	-94.558	-91.12	-89.929	-89.474
NCGC00482879-02	NCGC00482879-02	Tucatinib	NCGC00482879-02	CC1=C(OC2=CC3=NC=NN3C=C2)C=CC(NC4=NC=NC5=C4C=C(NC6=NC(C)(C)CO6)C=C5)=C1	NO	0	1	0	0	1.06654	0.29385	3.62953	-99.2203	-99.88	-93.282	-91.2997			5.61069	0.25062	22.3872	-99.795	-85.985	-92.269	-94.23				17.7425	19.9075	-120.089	-111.772	-91.198	-86.893
NCGC00483922-01	NCGC00483922-01	AZD-3759 (zorifertinib)	NCGC00483922-01	COC1=C(OC(=O)N2CCN(C)C[C@H]2C)C=C3C(NC4=CC=CC(Cl)=C4F)=NC=NC3=C1	NO	1	0	0	0	8.60933	10.5546	0.815697	-91.1097	-107.793	-87.841	-94.2537			19.9075	7.9253	2.51189	-112.369	-93.251	-85.128	-86.538				0.2812	0.332324	-61.674	-64.745	-71.382	-70.391
NCGC00507838-01	NCGC00507838-01	Naquotinib	NCGC00507838-01	CCC1=NC(C(N)=O)=C(NC2=CC=C(C=C2)N3CCC(CC3)N4CCN(C)CC4)N=C1O[C@@H]5CCN(C5)C(=O)C=C	YES	1	0	0	0	2.77523	1.63548	1.69689	-93.9093	-97.5117	-88.3753	-86.1933			3.07454	0.688304	4.46683	-84.628	-73.363	-72.888	-68.729				1.37335	0.866523	-99.987	-98.222	-83.613	-86.868
NCGC00507873-02	NCGC00507873-02	EAI045	NCGC00507873-02	OC1=CC=C(F)C=C1C(N2CC3=C(C=CC=C3)C2=O)C(=O)NC4=NC=CS4	ALLOSTERIC	1	0	0	0	#DIV/0!	0	#DIV/0!	13.2517	25.2283	6.25967	6.35667			0	0	#DIV/0!	26.008	44.533	12.001	16.432				0	0	33.089	39.235	-0.735	-6.349
NCGC00509941-01	NCGC00509941-01	PF-06747775 (mavelertinib)	NCGC00509941-01	COC1=NN(C)C=C1NC2=C3N=CN(C)C3=NC(=N2)N4C[C@H](F)[C@H](C4)NC(=O)C=C	YES	1	0	0	0	0.223365	0.166047	1.34519	-106.772	-111.145	-96.4127	-95.6123			0.35401	0.099774	3.54812	-100.919	-98.45	-83.841	-85.913				0.792531	0.629529	-92.463	-85.875	-78.009	-76.656
NCGC00510103-01	NCGC00510103-01	TX1-85-1	NCGC00510103-01	CC(=O)N1CCN(CC1)C2CCC(CC2)N3N=C(C4=C(N)N=CN=C34)C5=CC=C(OC6=CC=CC=C6)C(NC(=O)C=C)=C5	YES	0	0	1	0	8.10949	7.97556	1.01679	-88.0763	-104.04	-80.7063	-94.8287			6.06557	9.12695	0.664578	-46.143	-79.818	-40.953	-78.349				3.23836	2.93863	-91.424	-126.006	-96.388	-100.334
NCGC00510234-01	NCGC00510234-01	Avitinib (AC0010)	NCGC00510234-01	OC(=O)\C=C/C(O)=O.CN1CCN(CC1)C2=CC=C(NC3=NC(OC4=CC(NC(=O)C=C)=CC=C4)=C5C=CNC5=N3)C=C2F	YES	1	0	0	0	6.76911	1.64474	4.11562	-105.719	-102.387	-101.384	-101.713			9.26089	1.8688	4.95554	-99.597	-97.889	-100.385	-100.482				1.1069	0.60854	-92.371	-92.009	-100.218	-101.275
NCGC00842081-02	NCGC00842081-02	Mobocertinib	NCGC00842081-02	COC1=CC(N(C)CCN(C)C)=C(NC(=O)C=C)C=C1NC2=NC=C(C(=O)OC(C)C)C(=N2)C3=CN(C)C4=C3C=CC=C4	YES	1	1	1	1	0.0649467	0.0551567	1.17749	-96.3537	-94.4343	-101.192	-101.17			0.263974	0.02812	9.38741	-88.424	-76.127	-99.59	-99.398				0.87924	0.87924	-112.684	-103.559	-100.652	-100.832
NCGC00842082-01	NCGC00842082-01	pyrotinib	NCGC00842082-02	CCOC1=C(NC(=O)\C=C\[C@H]2CCCN2C)C=C3C(=C1)N=CC(C#N)=C3NC4=CC=C(OCC5=NC=CC=C5)C(Cl)=C4	YES	1	1	0	1	3.11106	0.224368	13.8659	-98.1477	-95.6137	-93.3553	-97.0453			12.5608	0.2812	44.6684	-114.229	-78.701	-96.441	-81.379				1.58131	0.997737	-76.653	-75.165	-72.727	-68.471
NCGC00884815-01	NCGC00884815-01	DZD9008 (sunvozertinib)	NCGC00884815-01	C=CC(NC1=C(N2C[C@@H](CC2)N(C)C)C=C(C(NC3=NC=CC(NC4=C(C=C(C(Cl)=C4)F)C(C)(O)C)=N3)=C1)OC)=O	YES	1	1	0	1	0.804021	0.216696	3.71036	-102.282	-101.715	-102.745	-102.089			0.792531	0.2812	2.81839	-91.44	-106.753	-100.675	-101.982				1.77425	1.25608	-114.73	-106.836	-101.954	-101.854
